# How copper based grape pest management has impacted wine aroma

**DOI:** 10.1101/2023.11.12.566766

**Authors:** Irene De Guidi, Virginie Galeote, Bruno Blondin, Jean-Luc Legras

## Abstract

Despite the high energetic cost of the reduction of sulfate to H_2_S, required for the synthesis of sulfur-containing amino acids, some wine *Saccharomyces cerevisiae* strains have been reported to produce excessive amounts of H_2_S during alcoholic fermentation, which is detrimental to wine quality. Surprisingly, in the presence of sulfite, used as a preservative, wine strains produce more H_2_S than wild (oak) or wine velum (*flor*) isolates during fermentation. Since copper resistance caused by the amplification of the sulfur rich protein Cup1p is a specific adaptation trait of wine strains, we analyzed the link between copper resistance mechanism and H_2_S production. We show that a higher content of copper in the must increases the production of H_2_S. Using a set of 51 strains we observed a positive and then negative relation between the number of copies of *CUP1* and H_2_S production during fermentation. This complex pattern could be mimicked using a multicopy plasmid carrying *CUP1*, confirming the relation between copper resistance and H_2_S production. The massive use of copper for vine sanitary management has led to the selection of resistant strains at the cost of a metabolic tradeoff: the overproduction of H_2_S, resulting in a decrease in wine quality.
