## Supplementary Table 1 for "How copper based grape pest management has impacted wine aroma"

### Sheet: DATASETfile
Strain	Genotype	Geographical Origin	CUP1 copy number	Reference	MTF	accession number	Dataset
480-S4	Velum	Spain		Legras et al. 2014	2718		1
A-9 (CAR)	Velum	Georgia	12.4	Peter et al. 2018		ERR1309091	1
CAV21	Velum	France		Legras et al. 2014	2683		1
CBS2814 (AFV)	Velum	Slovakia	15.8	Peter et al. 2018		ERR1308597	1
CECT11764	Velum	Spain		Legras et al. 2014	2714		1
Flor 2D	Velum	Italy	1	Marsit et al. 2015	2114	ERR560553	1
GUF54	Velum	France	0.8	Marsit et al. 2015	2179	ERR560540	1
M23	Velum	Italy (Sardinia)		Legras et al. 2014	2467		1
P3-D5	Velum	France	4.6	Marsit et al. 2015	2292	ERR560546	1
PIO32	Velum	France	2	Legras et al. 2014	2706	ERS16309365	1
TA12	Velum	Hungary	1.1	Legras et al. 2014	2402	ERR560541	1
TR5CUB	Velum	Hungary		Legras et al. 2014	2720		1
V69	Velum	Italy (Sardinia)		Legras et al. 2014	2510		1
VPDN-FINO	Velum	Spain	1	Marsit et al. 2015		ERR3139816	1
EXF7200	Oak	Montenegro	1	Almeida et al. 2015	3602	SRP059414	1
IL-01	Oak	North America	2	Fay and Benavides 2005; Schacherer et al. 2009	1763	SRR9546527	1
L761	Oak	Unknown	0.9	Legras et al. 2018		ERR756225	1
NC-02	Oak	North America	1.1	Legras et al. 2018	1764	PRJEB13017	1
OakRom3_2	Oak	Romania	1.1	Marsit et al. 2015	2414	ERR3139818	1
PYR 4E	Oak	Greece	1.5	Almeida et al. 2015	3601	ERR915336	1
YPS128	Oak	North America	1	Liti et al. 2009; Sniegowski, Dombrowski, and Fingerman 2002	1615	SRX2058905	1
ZP848	Oak	Portugal	0.9	Marsit et al. 2015	2417	ERR3139822	1
ZP851	Oak	Spain	0.9	Marsit et al. 2015	2418	ERR3139823	1
GE7	Wine	France	4.1	Marsit et al. 2015	1312	ERR560551	1
L1374	Wine	Chile	36	Liti et al. 2009	1630	SRR3481365	1
L1414	Wine	France	7.6	Marsit et al. 2015	2113	ERR560547	1
Lava32_6	Wine	Portugal	5.8	Marsit et al. 2015	2333	ERR3139852	1
LMD1-28-1A	Wine	France	4	Marsit et al. 2015	1832	ERR560542	1
LMD15	Wine		5.4	Lallemand	3559	ERS16309361	1
LMD3	Wine	Europe	2	Lallemand	746	ERR560539	1
MCN1500_3C	Wine	France	17.8	Marsit et al. 2015	789	ERR3139855	1
MTF3686	Wine		3.7		3686	PRJEB13017	1
VL1	Wine	France	3.5	Legras et al. 2018	914	ERR756227	1
C-12 (CAT)	Wine	Georgia	14.6	Peter et al. 2018		ERR1309024	2
DBVPG1057 (BNE)	Wine	Italy	13	Peter et al. 2018		ERR1308659	2
DBVPG1076 (BIF)	Wine	Italy	16.3	Peter et al. 2018		ERR1309328	2
DBVPG1129 (BIS)	Wine	Italy	17.9	Peter et al. 2018		ERR1308653	2
DBVPG3924 (BQI)	Wine	Italy	20.2	Peter et al. 2018		ERR1309083	2
LMD10	Wine		6	Lallemand		ERS16309362	2
LMD17	Wine	France	11.2	Lallemand	2117	ERR560543	2
LMD6	Wine		6	Lallemand		ERS16309363	2
R116.3	Wine	Italy	16	Crosato et al. 2020			2
R117.1	Wine	Italy	23	Crosato et al. 2020			2
R119.5	Wine	Italy	21	Crosato et al. 2020			2
R135.3	Wine	Italy	39	Crosato et al. 2020			2
R146.2	Wine	Italy	21	Crosato et al. 2020			2
R146.4	Wine	Italy	72	Crosato et al. 2020			2
R153.5	Wine	Italy	44	Crosato et al. 2020			2
R7.1	Wine	Italy	39	Crosato et al. 2020			2
R8.2	Wine	Italy	22	Crosato et al. 2020			2
R8.7	Wine	Italy	37	Crosato et al. 2020			2

### Sheet: References
References
Almeida P, Barbosa R, Zalar P, Imanishi Y, Shimizu K, Turchetti B, Legras J-L, Serra M, Dequin S, Couloux A, et al. 2015. A population genomics insight into the Mediterranean origins of wine yeast domestication. Mol. Ecol. [Internet] 24:5412–5427. Available from: http://doi.wiley.com/10.1111/mec.13341
Crosato G, Carlot M, De Iseppi A, Garavaglia J, Pinto LMN, Ziegler DR, Ramos RC de S, Rossi RC, Nadai C, Giacomini A, et al. 2018. Genetic variability and physiological traits of Saccharomyces cerevisiae strains isolated from “Vale dos Vinhedos” vineyards reflect agricultural practices and history of this Brazilian wet subtropical area. World J. Microbiol. Biotechnol. [Internet] 34:1–14. Availabl…
Fay JC, Benavides JA. 2005. Evidence for domesticated and wild populations of saccharomyces cerevisiae. PLoS Genet. 1:0066–0071.
Legras J-L, Erny C, Charpentier C. 2014. Population Structure and Comparative Genome Hybridization of European Flor Yeast Reveal a Unique Group of Saccharomyces cerevisiae Strains with Few Gene Duplications in Their Genome.Moses AM, editor. PLoS One [Internet] 9:e108089. Available from: https://dx.plos.org/10.1371/journal.pone.0108089
Legras J-L, Galeote V, Bigey F, Camarasa C, Marsit S, Nidelet T, Sanchez I, Couloux A, Guy J, Franco-Duarte R, et al. 2018. Adaptation of S. cerevisiae to Fermented Food Environments Reveals Remarkable Genome Plasticity and the Footprints of Domestication.Wittkopp P, editor. Mol. Biol. Evol. [Internet] 35:1712–1727. Available from: https://academic.oup.com/mbe/article/35/7/1712/4962507
Liti G, Carter DM, Moses AM, Warringer J, Parts L, James SA, Davey RP, Roberts IN, Burt A, Koufopanou V, et al. 2009. Population genomics of domestic and wild yeasts. Nature 458:337–341.
Marsit S, Mena A, Bigey F, Sauvage F-X, Couloux A, Guy J, Legras J-L, Barrio E, Dequin S, Galeote V. 2015. Evolutionary Advantage Conferred by an Eukaryote-to-Eukaryote Gene Transfer Event in Wine Yeasts. Mol. Biol. Evol. [Internet] 32:1695–1707. Available from: https://academic.oup.com/mbe/article-lookup/doi/10.1093/molbev/msv057
Peter J, De Chiara M, Friedrich A, Yue JX, Pflieger D, Bergström A, Sigwalt A, Barre B, Freel K, Llored A, et al. 2018. Genome evolution across 1,011 Saccharomyces cerevisiae isolates. Nature 556:339–344.
Schacherer J, Shapiro JA, Ruderfer DM, Kruglyak L. 2009. Comprehensive polymorphism survey elucidates population structure of Saccharomyces cerevisiae. Nature 458:342–345.
Sniegowski PD, Dombrowski PG, Fingerman E. 2002. Saccharomyces cerevisiae and Saccharomyces paradoxus coexist in a natural woodland site in North America and display different levels of reproductive isolation from European conspecifics. FEMS Yeast Res. 1:299–306.
